# A mitochondrial iron-sensing pathway regulated by DELE1

**DOI:** 10.1101/2022.04.14.488327

**Authors:** Yusuke Sekine, Ryan Houston, Evelyn Fessler, Lucas T Jae, Derek P Narendra, Shiori Sekine

## Abstract

The heme-regulated kinase HRI is activated under heme/iron deficient conditions; however, the underlying molecular mechanism is incompletely understood. Here, we show that iron deficiency-induced HRI activation involves a heme-independent mechanism that requires the mitochondrial protein DELE1. Notably, mitochondrial import of DELE1 and its subsequent protein stability are regulated by iron availability. Under steady state conditions, DELE1 is degraded by the mitochondrial matrix-resident protease LONP1 soon after mitochondrial import. Upon iron chelation, DELE1 import is arrested, thereby stabilizing DELE1 on the mitochondrial surface to activate the HRI-mediated integrated stress response (ISR). Moreover, depletion of the mitochondrial ABC transporter ABCB7 that is involved in iron-sulfur cluster (ISC) metabolism markedly abrogates iron deficiency-induced ISR activation, suggesting the possible involvement of ISC-related molecules in this activation. Our findings highlight mitochondrial import regulation of DELE1 as the core component of a previously unrecognized iron monitoring system that connects the mitochondria to the cytosol.
