## Supplemental Table 1 for "A mitochondrial iron-sensing pathway regulated by DELE1"

### Sheet: Sheet1
Antibodies	Source	Identifier
HA	Cell Signaling	2367S; RRID:AB_10691311
TOM40	Proteintech	18409-1-AP; RRID:AB_2303725
TIM50	Santa Cruz	sc-393678; RRID:AB_2714191
TIM23	BD Biosciences	611222; RRID:AB_398754
HSP90	Santa Cruz	sc-7947; RRID:AB_2121235
HSP90	Cell Signaling	4874S; RRID:AB_2121214
PINK1	Cell Signaling	6946S; RRID:AB_11179069
p62	Abcam	ab56416; RRID:AB_945626
LONP	Proteintech	66043-1-lg; RRID:AB_2881494
aTubulin	Sigma	T6199; RRID:AB_477583
IRP2	Cell Signaling	37135S; RRID:AB_2799110
ALAS1	Abcam	ab154860
HMOX1	GeneTex	GTX101147; RRID:AB_1950502
OMA1	Santa Cruz	sc-515788; RRID:AB_2905488
TOM20	Santa Cruz	sc-17764; RRID:AB_628381
TOM70	Proteintech	14528-1-AP; RRID:AB_2303727
PGAM5	Thermo Fisher Scientific	PA5-57894; RRID:AB_2645430
MPPa	Sigma	HPA021648; RRID:AB_1855491
MPPb	Proteintech	16064-1-AP; RRID:AB_2167122
ATF4	Cell Signaling	11815S; RRID:AB_2616025
SDHB	Proteintech	10620-1-AP; RRID:AB_2285522
LIAS	Proteintech	11577-1-AP; RRID:AB_2135972
HRI	Proteintech	20499-1-AP; RRID:AB_10697665
OPA1	BD Biosciences	612607; RRID:AB_399889
M2	Sigma	F1804; RRID: AB_262044
phospho-eif2a	Cell Signaling	3398; RRID:AB_2096481
total-eif2a	Cell Signaling	5324; RRID:AB_10692650
Bacterial and Virus Strains	Source	Identifier
pLVX-puro	Clontech	632164
pRetroX-Tight-Pur	Clontech	632104
pRetroX-Tet-On Advanced	Clontech	632104
lentiCRISPR v2-puro	Sanjana et al., 2014	Addgene #52961
Chemicals, Peptides, and Recombinant Proteins
Cycloheximide (CHX)	Cayman Chemical	14126
MG132	Sigma	C2211
Bafilomycin A1 (Baf. A1)	Cayman Chemical	11038
CDDO	Cayman Chemical	81035
Deferoxamine (mesylate) (DFO)	Cayman Chemical	14595
Deferiprone (DFP)	Cayman Chemical	20387
CCCP	Sigma	C2759
Hemin chloride	Cayman Chemical	16487
Succinyl acetone (SA)	MedChemExpress	HY-W010184
Proteinase K	Thermo Fisher	EO0491
Ferric ammonium citrate (FAC)	Sigma	RES20400-A7
trans-ISRIB	Cayman Chemical	16258
Doxycycline	Sigma	D9891
X-tremeGENE 9 DNA transfection reagent	Roche	6365787001
Lipofectamine RNAi max transfection reagent	Thermo Fisher	13778075
Tetramethylrhodamine, Methyl Ester, Perchlorate (TMRM)	Thermo Fisher	T668
Experimantal Models: Cell Lines	Source	Identifier
Endogenous DELE1-HA HEK293T	Fessler et al., 2020	N/A
Tet-on DELE1-HA stable HeLa	Houston et al., 2021	N/A
Tet-on Su9-DHFR-3xFlag stable HeLa	Sekine et al., 2019	N/A
DELE1 KO HEK293T clone #24	This study	N/A
DELE1 KO HEK293T clone #51	This study	N/A
ATF4_uORF_mApple-stable HeLa	This study	N/A
Oligonuceotides	Source	Identifier
Stealth RNAi Negative Control Med GC Duplex #2	Thermo Fisher	12935112
Silencer Select Negtive Control #1 siRNA	Thermo Fisher	4390843
Stealth RNAi PARL	Thermo Fisher	HSS183080
Stealth RNAi OMA1	Thermo Fisher	HSS132976
Stealth RNAi YME1L	Thermo Fisher	HSS116546
Stealth RNAi HtrA2	Thermo Fisher	HSS146986
Stealth RNAi LONP	Thermo Fisher	HSS113887
Silencer Select LONP #1	Thermo Fisher	s17902
Silencer Select LONP #2	Thermo Fisher	s17903
Stealth RNAi CLPP	Thermo Fisher	HSS112033
Stealth RNAi AFG3L2	Thermo Fisher	HSS116886
Stealth RNAi SPG7	Thermo Fisher	HSS110137
Stealth RNAi MPPa	Thermo Fisher	HSS118357
Stealth RNAi MPPb	Thermo Fisher	HSS114169
Silencer Select HRI #1	Thermo Fisher	s25822
Silencer Select HRI #2	Thermo Fisher	s25823
Silencer Select DELE1 #1	Thermo Fisher	s18966
Silencer Select DELE1 #2	Thermo Fisher	s18967
Silencer Select ABCB7 #1	Thermo Fisher	s855
Silencer Select ABCB7 #2	Thermo Fisher	s857
Silencer Select ABCB8	Thermo Fisher	s22104
Silencer Select ABCB10	Thermo Fisher	s23857
Recombinant DNA	Source	Identifier
pLVX-puro-DELE1-HA	Houston et al., 2021	N/A
pLVX-puro-DELE1 (TEV30)-HA	This study	N/A
pcDNA3.1 (+) Su9-TEV protease-HA	Sekine et al., 2019	N/A
pRetroX-Tight-Pur-DELE1-HA	Houston et al., 2021	N/A
pRetroX-Tight-Pur-DELE1(d30) -HA	This study	N/A
pRetroX-Tight-Pur-DELE1(d101)-HA	This study	N/A
pRetroX-Tight-Pur-TOMM20 (SS)-DELE1 (d30)-HA	This study	N/A
pRetroX-Tight-Pur-pSu9-DHFR-tev-3xFlag	Sekine et al., 2019	N/A
pCMV (d1) PINK1 (Tag-)	Okatsu et al., 2012	N/A
lentiCRISPR v2-puro-human DELE1 (5', exon 2)	This study	N/A
lentiCRISPR v2-puro-human DELE1 (3', exon 2)	This study	N/A
pXG237	Guo et al., 2020	Addgene #141281
